# Insights into dispersed duplications and complex structural mutations from whole genome sequencing 706 families

**DOI:** 10.1101/2020.08.03.235358

**Authors:** Christopher W. Whelan, Robert E. Handsaker, Giulio Genovese, Seva Kashin, Monkol Lek, Jason Hughes, Joshua McElwee, Michael Lenardo, Daniel MacArthur, Steven A. McCarroll

## Abstract

Two intriguing forms of genome structural variation (SV) – dispersed duplications, and de novo rearrangements of complex, multi-allelic loci – have long escaped genomic analysis. We describe a new way to find and characterize such variation by utilizing identity-by-descent (IBD) relationships between siblings together with high-precision measurements of segmental copy number. Analyzing whole-genome sequence data from 706 families, we find hundreds of “IBD-discordant” (IBDD) CNVs: loci at which siblings’ CNV measurements and IBD states are mathematically inconsistent. We found that commonly-IBDD CNVs identify dispersed duplications; we mapped 95 of these common dispersed duplications to their true genomic locations through family-based linkage and population linkage disequilibrium (LD), and found several to be in strong LD with genome-wide association (GWAS) signals for common diseases or gene expression variation at their revealed genomic locations. Other CNVs that were IBDD in a single family appear to involve *de novo* mutations in complex and multi-allelic loci; we identified 26 *de novo* structural mutations that had not been previously detected in earlier analyses of the same families by diverse SV analysis methods. These included a *de novo* mutation of the amylase gene locus and multiple *de novo* mutations at chromosome 15q14. Combining these complex mutations with more-conventional CNVs, we estimate that segmental mutations larger than 1kb arise in about one per 22 human meioses. These methods are complementary to previous techniques in that they interrogate genomic regions that are home to segmental duplication, high CNV allele frequencies, and multi-allelic CNVs.

**Author Summary:** Copy number variation is an important form of genetic variation in which individuals differ in the number of copies of segments of their genomes. Certain aspects of copy number variation have traditionally been difficult to study using short-read sequencing data. For example, standard analyses often cannot tell whether the duplicated copies of a segment are located near the original copy or are dispersed to other regions of the genome. Another aspect of copy number variation that has been difficult to study is the detection of mutations in the copy number of DNA segments passed down from parents to their children, particularly when the mutations affect genome segments which already display common copy number variation in the population. We develop an analytical approach to solving these problems when sequencing data is available for all members of families with at least two children. This method is based on determining the number of parental haplotypes the two siblings share at each location in their genome, and using that information to determine the possible inheritance patterns that might explain the copy numbers we observe in each family member. We show that dispersed duplications and mutations can be identified by looking for copy number variants that do not follow these expected inheritance patterns. We use this approach to determine the location of 95 common duplications which are dispersed to distant regions of the genome, and demonstrate that these duplications are linked to genetic variants that affect disease risk or gene expression levels. We also identify a set of copy number mutations not detected by previous analyses of sequencing data from a large cohort of families, and show that repetitive and complex regions of the genome undergo frequent mutations in copy number.
