## Supplementary material for "Insights into dispersed duplications and complex structural mutations from whole genome sequencing 706 families": S1 Table

### Sheet: Sheet1
ID	Duplicated Interval Coordinates (GRCh37)	Size	Method	Multiallelic	Frequency*	Discordant Quartets	Informative Quartets	95% CI Mapping	Max LOD Score	Duplicated Sequence Gene	Genes in 95% CI
CNV_1_67452217_67453437	1:67452217-67453437	1220	CNV	N	0.06	68	138	16:77705878-78321065	130.18	MIER1	CLEC3A,NUDT7,VAT1L,WWOX
CNV_1_72358720_72361273	1:72358720-72361273	2553	CNV	N	0.09	116	214	2:102781911-103257560	267.35	NEGR1	IL18R1,IL18RAP,IL1R1,IL1RL1,IL1RL2,SLC9A2,SLC9A4
CNV_1_145109500_145118200	1:145109500-145118200	8700	CNV	Y	0.02	24	163	1:146534681-151499635	30.26	SEC22B	AL358813.2,FAM72C,FCGR1A,HIST2H2AA3,HIST2H2BF,HIST2H3C,HIST2H3D,HIST2H3PS2,HIST2H4A,NBPF14,NBPF15,NBPF16,NBPF20,PPIAL4A,PPIAL4C,PPIAL4D
CNV_1_148912285_148953785	1:148912285-148953785	41500	CNV	Y	1	16	320	1:121330376-145383170	63	RN5S59,RP11-14N7.2
GS_SD_M2_1_148859502_148954460_2_91821870_91916721	1:148859502-148954460;2:91821870-91916721	95000	SD	Y	1	6	87	1:121351198-145383170	11.04	AK310441	AL592284.2,FAM72D,NBPF10,NBPF9,NOTCH2NL,PDE4DIP,PPIAL4B,PPIAL4G,RP11-458D21.5,RP3-377D14.1
CNV_1_149019900_149024200	1:149019900-149024200	4300	CNV	Y	1	30	308	1:120461536-145383170	13.47		AL592284.2,FAM72B,FAM72D,FCGR1B,NBPF10,NBPF9,NOTCH2,NOTCH2NL,PDE4DIP,PPIAL4B,PPIAL4G,RP11-458D21.5,RP3-377D14.1
CNV_1_149025500_149031600	1:149025500-149031600	6100	CNV	Y	1	32	315	1:121225332-145383170	15.47		AL592284.2,FAM72D,NBPF10,NBPF9,NOTCH2NL,PDE4DIP,PPIAL4B,PPIAL4G,RP11-458D21.5,RP3-377D14.1
CNV_1_149232622_149239750	1:149232622-149239750	7128	CNV	Y	1	15	306	1:121351198-145383170	54.63	RP11-403I13.4	AL592284.2,FAM72D,NBPF10,NBPF9,NOTCH2NL,PDE4DIP,PPIAL4B,PPIAL4G,RP11-458D21.5,RP3-377D14.1
GS_SD_M2_1_149238668_149415268_1_149626126_149799720	1:149238668-149415268;1:149626126-149799720	176599	SD	Y	1	16	301	1:121330376-145383170	39.74	FCGR1C,FCGR1A	AL592284.2,FAM72D,NBPF10,NBPF9,NOTCH2NL,PDE4DIP,PPIAL4B,PPIAL4G,RP11-458D21.5,RP3-377D14.1
CNV_1_149297554_149315000	1:149297554-149315000	17446	CNV	Y	1	27	318	1:121262781-145383170	21.02	RP11-403I13.9
CNV_1_234912161_234919407	1:234912161-234919407	7246	CNV	Y	1	298	567	1:16691022-17337391	2025.56		AL137798.1,AL355149.1,ATP13A2,BX284668.1,C1orf144,CROCC,MFAP2,MST1P9,NECAP2,SPATA21
CNV_2_37958100_38002800	2:37958100-38002800	44700	CNV	N	0.56	270	513	22:16554852-17608038	3906.13		AC006946.15,CCT8L2,CECR6,GAB4,IL17RA,XKR3
CNV_2_91759300_91821900	2:91759300-91821900	62600	CNV	Y	1	162	374	1:145402354-145626119	747.45	AC018696.4,RP11-575H3.1,AC116050.1	ANKRD34A,ANKRD35,GNRHR2,HFE2,ITGA10,LIX1L,NUDT17,PEX11B,PIAS3,POLR3C,POLR3GL,RBM8A,RNF115,TXNIP
CNV_2_96726300_96735000	2:96726300-96735000	8700	CNV	N	0.57	7	500	2:98023626-98307823	17.59		ACTR1B,COX5B
CNV_2_112177604_112185178	2:112177604-112185178	7574	CNV	N	0.49	142	494	2:87061188-88295232	953.5	AC068491.1	AC111200.1,CD8B,PLGLB1,PLGLB2,RGPD1,RGPD2
CNV_2_112484464_112494225	2:112484464-112494225	9761	CNV	N	0.03	26	91	2:85886667-88295232	84.7		AC111200.1,ATOH8,CD8A,CD8B,CHMP3,GNLY,IMMT,KDM3A,MRPL35,PLGLB1,PLGLB2,POLR1A,PTCD3,REEP1,RGPD1,RGPD2,RMND5A,RNF103,RNF103-CHMP3,SFTPB,ST3GAL5
CNV_2_113045432_113049031	2:113045432-113049031	3599	CNV	N	0.31	126	462	2:86183095-86897501	753.48	DCH36	CHMP3,IMMT,KDM3A,MRPL35,POLR1A,PTCD3,REEP1,RMND5A,RNF103,RNF103-CHMP3
CNV_2_179296140_179315958_ENST00000325748.4	Transcript	1800	RPG	N	0.31	210	452	6:32350107-32675032	696.1	PRKRA
CNV_2_228189884_228222550_ENST00000304593.9	Transcript	2000	RPG	N	0.06	72	149	15:93718354-93845684	185.35	MFF
CNV_3_16406494_16409769	3:16406494-16409769	3275	SexCorr	N	0.15	107	324	Y	NA	RTFN1
CNV_3_30412801_30413900	3:30412801-30413900	1100	CNV	N	0.09	81	180	6:63535836-65243447	293.28		EYS,FKBP1C,KHDRBS2,LGSN,PHF3,PTP4A1
CNV_3_195399263_195403622	3:195399263-195403622	4359	CNV	Y	0.5	23	527	3:195652899-195857758	14.68	SDHAP2	TFRC
CNV_3_195457200_195471000	3:195457200-195471000	13800	CNV	N	0.27	6	421	3:195652899-195857758	88.88	MUC20	C3orf43,FBXO45,RNF168,UBXN7,WDR53
CNV_4_4015000_4021500	4:4015000-4021500	6500	CNV	N	0.03	17	65	4:8587465-11156745	179.98		CPZ,DEFB131,DRD5,FAM90A26P,GPR78,HMX1,RP11-1286E23.10,RP11-1286E23.12,RP11-1286E23.13,RP11-1286E23.14,RP11-1286E23.15,RP11-1286E23.16,RP11-1286E23.17,RP11-1286E23.18,RP11-1286E23.5,RP11-1286E23.6,RP11-1286E23.7,RP11-1286E23.8,RP11-1396O13.11,RP11-1396O13.13,RP11-1396O13.4,RP11-1396O13.5,RP11-1396O13.7,RP11-1396O13.8,RP11-1396O13.9,SLC2A9,USP17,USP17L5
CNV_4_49601000_49631000	4:49601000-49631000	30000	CNV	Y	0.11	79	163	14:19264866-20475208	137.05	AC119751.6	OR11H12,OR4K1,OR4K2,OR4K5,OR4M1,OR4N2,OR4Q3,POTEG,POTEM
CNV_4_49585000_49600000	4:49585000-49600000	15000	CNV	Y	0.11	86	180	14:19264866-20475208	67.68		OR11H12,OR4K1,OR4K15,OR4K2,OR4K5,OR4M1,OR4N2,OR4Q3,POTEG,POTEM
CNV_4_190541000_190680000	4:190541000-190680000	139000	CNV	Y	1	210	409	14:19264866-20426258	2664.22	RP11-462G22.1,U1
CNV_5_20832555_20834982	5:20832555-20834982	2427	CNV	N	0.57	156	497	5:34060053-34490529	565.19	RP11-774D14.1	RAI14
CNV_5_175437826_175440125	5:175437826-175440125	2299	CNV	N	0.13	22	278	5:176919656-177408337	19.11	THOC3	B4GALT7,DDX41,DOK3,FAM153A,FAM193B,PDLIM7,RP11-1026M7.2,TMED9
CNV_5_175465359_175471162	5:175465359-175471162	5803	CNV	N	0.81	12	340	5:176940274-177786775	48.56	RP11-826N14.1	AGXT2L2,B4GALT7,DDX41,FAM153A,FAM153C,FAM193B,HNRNPAB,N4BP3,NHP2,PROP1,RMND5B,RP11-1026M7.2,TMED9
CNV_5_177217820_177221664	5:177217820-177221664	3844	CNV	N	0.09	10	187	5:175329033-176045010	15	RP11-1026M7.2	ARL10,C5orf25,CDHR2,CLTB,FAF2,FAM153B,HIGD2A,KIAA1191,NOP16,RNF44,RP11-826N14.2,THOC3
CNV_6_296000_365456	6:296000-365456	69456	CNV	Y	0.8	211	395	16:34202307-46534652	1894.54	DUSP22	CTD-2144E22.5
CNV_6_153742231_153747450	6:153742231-153747450	5219	CNV	N	0.38	82	479	6:160974428-161315678	902.06		LPA,PLG
CNV_6_153748600_153752000	6:153748600-153752000	3400	CNV	N	0.38	82	479	6:160974428-161315678	672.26		LPA,PLG
CNV_7_5940936_5951376	7:5940936-5951376	10440	CNV	N	0.08	3	104	7:6377836-6416615	11.7	CCZ1	AC073343.1,C7orf26,CCZ1B,DAGLB,FAM220A,GRID2IP,KDELR2,RAC1,RSPH10B2,ZDHHC4,ZNF12,ZNF853
CNV_7_6852447_6863265	7:6852447-6863265	10818	CNV	N	0.08	4	86	7:5576680-6416615	10.8	CCZ1B	AIMP2,ANKRD61,CCZ1,CYTH3,DAGLB,EIF2AK1,FAM220A,OCM,PMS2,RAC1,RNF216,RSPH10B,USP42
CNV_7_26241384_26252976_ENST00000409747.1	Transcript	1800	RPG	N	0.58	196	409	15:40637622-40988418	408.38	CBX3
CNV_7_56557397_56564351	7:56557397-56564351	6946	CNV	N	0.25	9	417	7:57433043-62504090	70.14	RBM22P3,RP11-760D2.11	ZNF716
CNV_7_57128276_57131575	7:57128276-57131575	3299	CNV	N	0.44	22	518	7:62668534-63313180	42.48	PHKG1P4	AC006455.1
CNV_7_62979567_62986587	7:62979567-62986587	7020	CNV	N	0.71	22	450	7:56516052-57350723	23.33		ZNF479
CNV_7_63026573_63041272	7:63026573-63041272	14699	CNV	N	0.72	22	424	7:56115321-57353425	10.29	RP5-965K10.2	ZNF479
CNV_7_64551729_64554250	7:64551729-64554250	2521	CNV	N	0.2	70	407	7:55615076-56513828	18.82	RP11-460N20.5	CCT6A,CHCHD2,GBAS,MRPS17,PHKG1,PSPH,RP11-15K19.2,RP4-725G10.1,SEPT14,SUMF2,VOPP1,ZNF713
CNV_7_65259784_65287967	7:65259784-65287967	28183	CNV	N	0.25	19	380	7:55617815-56704005	205.01	U6,RP11-479O9.2	CCT6A,CHCHD2,GBAS,MRPS17,PHKG1,PSPH,RP11-15K19.2,RP4-725G10.1,SEPT14,SUMF2,VOPP1,ZNF713
CNV_7_66438701_66441000	7:66438701-66441000	2299	CNV	N	0.11	21	219	7:71321075-73590906	63.09		CLIP2,EIF4H,GTF2IRD1,LAT2,LIMK1,RFC2
CNV_7_153687900_153705000	7:153687900-153705000	17100	CNV	N	0.01	3	35	7:141851540-150205086	17.9	DPP6	C7orf34,CASP2,CLCN1,EPHB6,GSTK1,KEL,OR6V1,OR9A2,PIP,PRSS1,PRSS58,RP11-1220K2.2,TAS2R39,TAS2R40,TMEM139,TRPV5,TRPV6
CNV_7_153794100_153796250	7:153794100-153796250	2250	CNV	N	0.05	23	109	7:149162885-150004244	39.87	DPP6	ACTR3C,ATP6V0E2,KRBA1,ZNF467,ZNF862
CNV_8_29920641_29940659_ENST00000545648.1	Transcript	1900	RPG	N	0.02	23	42	1:187663894-193484533	50.6		TMEM66
GS_SD_M2_8_7200001_7436083_8_7600001_7825413	8:7200001-7436083;8:7600001-7825413	236081	SD	Y	0.31	48	527	8:11860259-12578645	469.5	DEFB4B,DEFB103A,SPAG11B,DEFB104B	LONRF1
CNV_8_7211500_7227500	8:7211500-7227500	16000	CNV	Y	0.45	41	484	8:12577657-12578672	450.15	ZNF705G,FAM66B
CNV_8_7276000_7280100	8:7276000-7280100	4100	CNV	Y	0.22	59	544	8:12584092-12585436	195.21	HSPD1P3	LONRF1
CNV_8_7746183_7750670	8:7746183-7750670	4487	CNV	Y	0.1	5	79	8:11714941-11828200	38.56	HSPD1P2	CTSB
CNV_8_7773888_7791373	8:7773888-7791373	17485	CNV	Y	0.22	38	287	8:12583654-12586093	137.26	AC130365.2,ZNF705B	LONRF1
CNV_8_8077800_8087700	8:8077800-8087700	9900	CNV	Y	0.1	5	164	8:11859851-12580568	29.07	RP11-556O5.3,RP11-556O5.5	AC130352.1,DEFB130,FAM86B1,FAM86B2,RP11-1236K1.1,RP11-481A20.11,USP17L2,ZNF705D
CNV_8_12235600_12248700	8:12235600-12248700	13100	CNV	Y	0.22	9	361	8:12588849-12593045	17.2	RP11-351I21.6,FAM66A	LONRF1
CNV_9_101476413_101477612	9:101476413-101477612	1199	CNV	N	0.29	221	449	22:32377324-32664241	585.86		C22orf42,RFPL2,SLC5A1,SLC5A4
CNV_9_132186781_132206286	9:132186781-132206286	19505	CNV	N	0.84	147	288	22:23853706-23993051	1515.27	RP11-65J3.2,RP11-65J3.3	C22orf43,IGLL1
CNV_10_26913676_26915975	10:26913676-26915975	2299	CNV	N	0.69	7	470	10:27210569-27865573	12.18		ACBD5,ANKRD26,MASTL,PTCHD3,RAB18,YME1L1
CNV_10_46219000_46222900	10:46219000-46222900	3900	CNV	N	0.14	30	313	10:50862335-52119297	38.34	RP11-671E7.1,FAM21C	AGAP6,AGAP7,AGAP8,ASAH2,C10orf53,CHAT,FAM21A,FAM21D,MSMB,NCOA4,OGDHL,PARG,SGMS1,TIMM23,TIMM23B
GS_SD_M2_10_46712812_46947015_10_47190000_47429169	10:46712812-46947015;10:47190000-47429169	234202	SD	Y	0.14	3	328	10:47703870-48303900	28.91	BMS1P1,GLUD1P7,FAM35BP,SYT15	AGAP9,AL591684.1,AL603965.1,ANXA8,ANXA8L2,ASAH2C,FAM21B,FAM25G
CNV_10_65432549_65434248	10:65432549-65434248	1699	CNV	N	0.03	40	67	1:162451182-163813482	125.59	RP11-170M17.1	C1orf110,DDR2,HSD17B7,NUF2,RGS4,RGS5,UAP1,UHMK1
CNV_12_31266000_31407500	12:31266000-31407500	141500	CNV	N	0.04	33	96	12:8970652-11630778	348.64	RP11-627K11.1,RP11-551L14.1	A2M,A2ML1,C12orf59,CD69,CLEC12A,CLEC12B,CLEC1A,CLEC1B,CLEC2A,CLEC2B,CLEC2D,CLEC7A,CLEC9A,CLECL1,CSDA,EIF2S3L,GABARAPL1,KLRB1,KLRC1,KLRC2,KLRC3,KLRC4,KLRD1,KLRF1,KLRF2,KLRG1,KLRK1,M6PR,MAGOHB,OLR1,PHC1,PRB1,PRB2,PRB4,PRH1,PRH2,PRR4,PZP,RP11-277P12.6,RP11-277P12.7,STYK1,TAS2R10,TAS2R13,TAS2R14,TAS2R19,TAS2R20,TAS2R30,TAS2R31,TAS2R42,TAS2R43,TAS2R46,TAS2R50,TAS2R7,TAS2R8,TAS2R9
CNV_12_55782038_55784208	12:55782038-55784208	2170	CNV	N	0.07	97	181	2:177374056-180168421	305.77	OR6C66P	AGPS,CCDC141,DFNB59,FKBP7,HNRNPA3,NFE2L2,OSBPL6,PDE11A,PLEKHA3,PRKRA,RBM45,SESTD1,TTC30A,TTC30B,TTN
CNV_12_124495925_124499824	12:124495925-124499824	3899	CNV	N	0.09	108	209	2:3913045-3994446	844.79	ZNF664,RP11-522N14.1
CNV_12_131792472_131796941	12:131792472-131796941	4469	CNV	N	0.32	8	454	12:132174274-132178598	33.65
CNV_12_133085650_133088265	12:133085650-133088265	2615	CNV	N	0.08	101	192	6:27518819-30365740	370.55	FBRSL1	C6orf100,GABBR1,GPX5,GPX6,HIST1H1B,HIST1H2AI,HIST1H2AJ,HIST1H2AK,HIST1H2AL,HIST1H2AM,HIST1H2BL,HIST1H2BM,HIST1H2BN,HIST1H2BO,HIST1H3H,HIST1H3I,HIST1H3J,HIST1H4J,HIST1H4K,HIST1H4L,HLA-A,HLA-F,HLA-G,MAS1L,MOG,NKAPL,OR10C1,OR11A1,OR12D2,OR12D3,OR14J1,OR2B2,OR2B3,OR2B6,OR2H1,OR2H2,OR2J1,OR2J2,OR2J3,OR2W1,OR5V1,PGBD1,PPP1R11,SCAND3,TRIM27,UBD,ZFP57,ZKSCAN3,ZKSCAN4,ZNF165,ZNF192,ZNF193,ZNF311,ZNF323,ZN…
CNV_13_21727763_21729296	13:21727763-21729296	1533	CNV	N	0.12	137	256	11:108745546-109045098	397.92	SKA3	DDX10
CNV_13_24899872_24901951	13:24899872-24901951	2079	CNV	N	0.18	36	332	13:23314312-23545996	133.15
CNV_13_61461095_61462117	13:61461095-61462117	1022	CNV	N	0.05	85	138	5:19609838-23155734	125.49		CDH12,CDH18
CNV_15_28700474_28710000	15:28700474-28710000	9526	CNV	Y	0.87	63	350	15:20173314-23682893	428.87	RP11-483E23.4	GOLGA6L2,GOLGA8IP,NIPA1,RP11-467N20.5,RP11-529J17.2
CNV_15_28934858_28936946	15:28934858-28936946	2088	CNV	N	0.13	84	272	15:20173314-23874362	87		AC012414.1,CYFIP1,GOLGA6L1,GOLGA6L2,GOLGA6L6,GOLGA8IP,MKRN3,NIPA1,NIPA2,OR4M2,OR4N4,POTEB,RP11-467N20.5,RP11-529J17.2,TUBGCP5
CNV_15_28937648_28943000	15:28937648-28943000	5352	CNV	N	0.1	75	219	15:20173314-23619572	106.2		AC012414.1,CYFIP1,GOLGA6L1,GOLGA6L6,GOLGA8IP,NIPA1,NIPA2,OR4M2,OR4N4,POTEB,RP11-467N20.5,RP11-529J17.2,TUBGCP5
CNV_15_41870174_41871276	15:41870174-41871276	1102	CNV	N	0.24	221	432	13:43848721-44191220	393.68	TYRO3	ENOX1
CNV_15_94886400_94888292	15:94886400-94888292	1892	CNV	N	0.18	162	342	12:72981831-73667370	624.37	MCTP2	TRHDE
CNV_16_16559993_16563400	16:16559993-16563400	3407	CNV	Y	0.3	29	429	16:18126929-18821191	59.27		ARL6IP1,NOMO2,RP11-1035H13.3,RP11-1212A22.2,RP11-1212A22.4,RPS15A
CNV_16_16629916_16637000	16:16629916-16637000	7084	CNV	Y	0.03	4	68	16:18166840-18969357	35.89		ARL6IP1,NOMO2,RP11-1035H13.3,RP11-1212A22.2,RP11-1212A22.4,RPS15A,SMG1
CNV_16_16725100_16730200	16:16725100-16730200	5100	CNV	N	0.55	42	499	16:18244090-19090721	83.22		ARL6IP1,NOMO2,RP11-1035H13.3,RP11-1212A22.2,RP11-1212A22.4,RPS15A,SMG1,TMC7
CNV_16_16745112_16746849	16:16745112-16746849	1737	CNV	N	0.39	48	478	16:18158085-19181300	39.57		ARL6IP1,NOMO2,RP11-1035H13.3,RP11-1212A22.2,RP11-1212A22.4,RPS15A,SMG1
CNV_16_18615000_18635104	16:18615000-18635104	20104	CNV	Y	0.08	11	198	16:16291971-17208426	67.8		ABCC6,AC138969.4,NOMO3,RP11-467M13.1,XYLT1
CNV_16_70155387_70200078	16:70155387-70200078	44691	CNV	Y	0.6	43	523	16:74171216-74761843	426.08	PDPR,RP11-296I10.3	AC009120.10,CLEC18B,FA2H,GLG1,MLKL,NPIPL2,PSMD7,RFWD3
CNV_16_70977503_70980000	16:70977503-70980000	2497	CNV	N	0.02	26	49	1:145514053-150506263	114.55	HYDIN	ACP6,AL138795.1,AL358813.2,ANP32E,APH1A,BCL9,BOLA1,C1orf51,C1orf54,CA14,CHD1L,ECM1,FAM72C,FCGR1A,FMO5,GJA5,GJA8,GPR89B,HIST2H2AA3,HIST2H2AA4,HIST2H2AB,HIST2H2AC,HIST2H2BE,HIST2H2BF,HIST2H3A,HIST2H3C,HIST2H3D,HIST2H3PS2,HIST2H4A,HIST2H4B,MRPS21,MTMR11,NBPF14,NBPF15,NBPF16,NBPF20,NBPF24,OTUD7B,PLEKHO1,PPIAL4A,PPIAL4C,PPIAL4D,PRKAB2,PRPF3,RPRD2,SF3B4,SV2A,TARS2,VPS45
CNV_17_16656700_16709271	17:16656700-16709271	52571	CNV	N	0.44	21	487	17:17496869-18578832	160.54	AC098850.4,CCDC144A	AL353997.1,AL353997.5,ALKBH5,ATPAF2,C17orf39,DRG2,EVPLL,FAM106A,FLII,LGALS9C,LLGL1,LRRC48,MYO15A,RAI1,SHMT1,SMCR5,SMCR7,SMCR8,SREBF1,TBC1D28,TOM1L2,TOP3A,ZNF286B
CNV_17_16710600_16725700	17:16710600-16725700	15100	CNV	Y	0.42	19	477	17:17325046-17340512	134.09	AC022596.6,AC098850.4
CNV_17_16744849_16747500	17:16744849-16747500	2651	CNV	Y	0.43	32	490	17:17322196-18177661	33.3	KRT17P1	ALKBH5,ATPAF2,C17orf39,DRG2,FLII,LLGL1,LRRC48,MYO15A,RAI1,SMCR5,SMCR7,SMCR8,SREBF1,TOM1L2,TOP3A
CNV_17_18624874_18633247	17:18624874-18633247	8373	CNV	N	0.09	10	199	17:15382339-16302201	39.99	CTD-2145A24.2,TRIM16L	AC002553.1,AC005324.8-001,AC005838.1,ADORA2B,CDRT1,CDRT4,CENPV,FAM18B2,FAM18B2-CDRT4,NCOR1,PIGL,RP11-385D13.1,TBC1D26,TRIM16,TTC19,UBB,ZNF286A,ZSWIM7
CNV_17_18687000_18691000	17:18687000-18691000	4000	CNV	N	0.12	11	247	17:15402638-16866164	20.17	FAM18B1	AC002553.1,AC005324.8-001,AC005838.1,ADORA2B,CDRT1,CDRT4,CENPV,FAM18B2,FAM18B2-CDRT4,NCOR1,PIGL,RP11-385D13.1,TBC1D26,TRIM16,TRPV2,TTC19,UBB,ZNF286A,ZSWIM7
CNV_17_20443387_20446620	17:20443387-20446620	3233	CNV	N	0.34	30	466	17:17848286-18753870	35.23		AL353997.1,AL353997.5,ALKBH5,ATPAF2,C17orf39,CTD-2145A24.2,DRG2,EVPLL,FAM106A,FAM18B1,FBXW10,FLII,LGALS9C,LLGL1,LRRC48,MYO15A,PRPSAP2,SHMT1,SMCR7,SMCR8,TBC1D28,TOM1L2,TOP3A,TRIM16L,ZNF286B
CNV_17_36387600_36399500	17:36387600-36399500	11900	CNV	Y	0.77	68	577	17:34916879-35267969	41.92		DHRS11,GGNBP2,MRM1
CNV_17_43655745_43662300	17:43655745-43662300	6555	CNV	Y	0.74	8	582	17:44076063-44819519	16.41		ARL17A,ARL17B,KANSL1,LRRC37A,LRRC37A2,MAPT,NSF,STH
CNV_17_62915465_62918489	17:62915465-62918489	3024	CNV	Y	0.75	219	596	17:44128876-44855683	829.36		ARL17A,ARL17B,KANSL1,LRRC37A,LRRC37A2,NSF,WNT3
CNV_19_50583100_50594147	19:50583100-50594147	11047	CNV	N	0.04	4	97	19:50948550-51244631	35.21		ASPDH,C19orf63,C19orf81,CLEC11A,FAM71E1,JOSD2,LRRC4B,MYBPC2,SHANK1,SYT3
CNV_20_29638759_29641400	20:29638759-29641400	2641	CNV	N	0.02	33	74	4:12083991-14123784	47.89	RP11-348I14.4	BOD1L,NKX3-2,RAB28
CNV_20_52475400_52484096	20:52475400-52484096	8696	CNV	N	0.54	250	502	16:34280305-47986157	3008.08		C16orf87,DNAJA2,GPT2,ITFG1,MYLK3,NETO2,ORC6,PHKB,SHCBP1,VPS35
CNV_21_15436372_15437600	21:15436372-15437600	1228	CNV	N	0.06	68	168	13:19448715-20138252	142.04	ANKRD20A18P,AP001347.6	RP11-408E5.4,TPTE2,TUBA3C
GS_SD_M2_22_20368704_20472334_22_21812477_21917116	22:20368704-20472334;22:21812477-21917116	103629	SD	Y	0.21	26	345	22:19000061-19091977	231.81	TMEM191B,TMEM191C,Pi4KAP1,RIMBPC3	DGCR2
GS_SD_M2_22_20402108_20509428_22_21689945_21797378	22:20402108-20509428;22:21689945-21797378	107320	SD	Y	0.22	31	353	22:19000061-19091977	67.78
CNV_22_23771600_23774339	22:23771600-23774339	2379	CNV	N	0.44	254	502	7:1854348-2306708	1415.68		AC110781.3,FTSJ2,MAD1L1,NUDT1,SNX8
CNV_22_25001683_25004630	22:25001683-25004630	2947	SexCorr	N	0.25	226	448	Y	NA	GGT1
Methods
CNV - CNV genotyped at a single genomic interval and localized with IBD linkage
SD - CNV genotyped at a pair of annotated segmental duplications and localized by IBD linkage using quartets in the same IBD state at both intervals
SexCorr - CNV genotyped at a single genomic interval where copy number is explained by sex chromosome ploidy
RPG - CNV genotyped at multiple intervals corresponding to the exonic regions of a gene transcript and localized with IBD linkage (Retroposed Pseudogene)
Frequency: Frequencies were measured in the ASD cohort. In the case of multi-allelic CNVs, we report the frequency of any allele that appears to be dispersed according to IBD linkage.
