## Supplementary material for "Insights into dispersed duplications and complex structural mutations from whole genome sequencing 706 families": S2 Table

### Sheet: Sheet1
CNV	CNV_COORDINATES_GRCH37	SNP_CHR	SNP_POS_GHRCH37	SNP_CNV_R2	GENE_ID	GENE_NAME	TISSUE	SNP_SINGLE_BETA	SNP_SINGLE_PVAL	CN_SINGLE_BETA	CN_SINGLE_PVAL	SNP_BOTH_BETA	SNP_BOTH_PVAL	CN_BOTH_BETA	CN_BOTH_PVAL
CNV_1_149232622_149239750	1:149232622-149239750	1	148546082	0.181895	ENSG00000240929.2	HIST2H2BB	Adipose_Visceral_Omentum	-0.741202	2.86e-05	0.802885	5.26e-15	-0.215	0.252857	0.748314	2.71e-11
CNV_1_149232622_149239750	1:149232622-149239750	1	148546082	0.181895	ENSG00000240929.2	HIST2H2BB	Artery_Tibial	-0.803796	1.73e-05	0.927482	2.39e-17	-0.29412	0.142036	0.868991	5.19e-14
CNV_1_149232622_149239750	1:149232622-149239750	1	148546082	0.181895	ENSG00000234571.1	RP5-998N21.4	Brain_Caudate_basal_ganglia	-0.989747	0.00144	0.865205	7.52e-07	-0.2593	0.444608	0.811885	1.5e-05
CNV_1_149232622_149239750	1:149232622-149239750	1	148546082	0.181895	ENSG00000203818.6	HIST2H3PS2	Brain_Hypothalamus	-0.967711	0.0028456	0.787691	0.000168	-0.454597	0.269968	0.68394	0.00256
CNV_1_149232622_149239750	1:149232622-149239750	1	148546082	0.181895	ENSG00000240929.2	HIST2H2BB	Cells_Transformed_fibroblasts	-0.918288	1.49e-06	1.09622	7.19e-32	0.0122844	0.938734	1.0987	1.67e-28
CNV_1_149232622_149239750	1:149232622-149239750	1	148546082	0.181895	ENSG00000203817.5	FAM72C	Esophagus_Mucosa	-0.647604	4.99e-05	0.782635	3.98e-19	-0.0436701	0.786712	0.772629	4.59e-16
CNV_1_149232622_149239750	1:149232622-149239750	1	148546082	0.181895	ENSG00000234571.1	RP5-998N21.4	Lung	-0.360352	0.00165701	0.598852	5.23e-18	0.135753	0.270344	0.637389	3.51e-16
CNV_1_149232622_149239750	1:149232622-149239750	1	148546082	0.181895	ENSG00000240929.2	HIST2H2BB	Lung	-0.876506	7.9e-08	0.900687	4.42e-21	-0.0119684	0.943103	0.89729	5.04e-17
CNV_1_149232622_149239750	1:149232622-149239750	1	148546082	0.181895	ENSG00000253193.4	FCGR1C	Lung	-0.602875	1.51e-07	0.686478	2.82e-24	-0.0817336	0.483159	0.663276	8.97e-19
CNV_1_149232622_149239750	1:149232622-149239750	1	148546082	0.181895	ENSG00000203817.5	FAM72C	Skin_Not_Sun_Exposed_Suprapubic	-0.716568	0.000181	0.802022	4.31e-16	-0.154722	0.430915	0.773817	1.41e-13
CNV_1_149297554_149315000	1:149297554-149315000	1	148546082	0.176473	ENSG00000240929.2	HIST2H2BB	Adipose_Visceral_Omentum	-0.741202	2.86e-05	0.796792	2.65e-07	-0.670172	0.0436367	0.680975	2.22e-05
CNV_1_149297554_149315000	1:149297554-149315000	1	148546082	0.176473	ENSG00000240929.2	HIST2H2BB	Artery_Tibial	-0.803796	1.73e-05	1.03151	1.99e-12	-0.191365	0.584152	1.00459	7.94e-11
CNV_1_149297554_149315000	1:149297554-149315000	1	148546082	0.176473	ENSG00000203818.6	HIST2H3PS2	Brain_Hypothalamus	-0.967711	0.00285	0.770405	0.0172	-0.759367	0.469144	0.692851	0.0419
CNV_1_149297554_149315000	1:149297554-149315000	1	148546082	0.176473	ENSG00000240929.2	HIST2H2BB	Cells_Transformed_fibroblasts	-0.918288	1.49e-06	1.27002	1.8e-21	-0.317081	0.230451	1.19996	7.72e-17
CNV_1_149297554_149315000	1:149297554-149315000	1	148546082	0.176473	ENSG00000203817.5	FAM72C	Esophagus_Mucosa	-0.647604	4.99e-05	0.892555	9.66e-14	-0.0690992	0.814842	0.881081	1.15e-11
CNV_1_149297554_149315000	1:149297554-149315000	1	148546082	0.176473	ENSG00000234571.1	RP5-998N21.4	Lung	-0.360352	0.00165701	0.630584	4.4e-12	0.385394	0.0923908	0.696027	3.51e-12
CNV_1_149297554_149315000	1:149297554-149315000	1	148546082	0.176473	ENSG00000240929.2	HIST2H2BB	Lung	-0.876506	7.9e-08	0.943814	1.97e-14	-0.260189	0.393314	0.899632	1.35e-11
CNV_1_149297554_149315000	1:149297554-149315000	1	148546082	0.176473	ENSG00000253193.4	FCGR1C	Lung	-0.602875	1.51e-07	0.7862	2.25e-18	0.246873	0.248781	0.828122	3.41e-17
CNV_1_149297554_149315000	1:149297554-149315000	1	148546082	0.176473	ENSG00000203817.5	FAM72C	Skin_Not_Sun_Exposed_Suprapubic	-0.716568	0.000181	0.859314	2.48e-10	-0.266975	0.478878	0.83382	2.75e-09
CNV_2_113045432_113049031	2:113045432-113049031	2	87123114	0.916181	ENSG00000183281.10	PLGLB1	Artery_Tibial	0.701533	1.09e-24	0.725123	2.28e-26	0.119615	0.636059	0.609576	0.016
CNV_2_113045432_113049031	2:113045432-113049031	2	87123114	0.916181	ENSG00000183281.10	PLGLB1	Cells_EBV-transformed_lymphocytes	0.899245	6.24e-11	0.928066	6.33e-12	0.0554963	0.88476	0.875833	0.0229139
CNV_2_113045432_113049031	2:113045432-113049031	2	87123114	0.916181	ENSG00000183281.10	PLGLB1	Lung	0.602443	3.49e-22	0.645232	2.41e-24	-0.108447	0.609941	0.751612	0.000588117
CNV_2_113045432_113049031	2:113045432-113049031	2	87123114	0.916181	ENSG00000183281.10	PLGLB1	Nerve_Tibial	0.755253	6.11e-32	0.792895	2.36e-32	0.238808	0.335458	0.557118	0.027352
CNV_2_113045432_113049031	2:113045432-113049031	2	87123114	0.916181	ENSG00000183281.10	PLGLB1	Thyroid	0.676816	7.17e-32	0.678669	2.54e-31	0.00525081	0.985055	0.673531	0.0163698
CNV_2_113045432_113049031	2:113045432-113049031	2	87123114	0.916181	ENSG00000183281.10	PLGLB1	Whole_Blood	0.828627	1.22e-33	0.85258	3.06e-35	0.0829514	0.723746	0.772161	0.00114672
CNV_3_195399263_195403622	3:195399263-195403622	3	195661089	0.377847	ENSG00000231464.1	AC024937.4	Brain_Anterior_cingulate_cortex_BA24	0.579627	2.26e-06	0.499755	3.82e-06	0.270585	0.0992537	0.312976	0.0393642
CNV_3_195399263_195403622	3:195399263-195403622	3	195661089	0.377847	ENSG00000231464.1	AC024937.4	Brain_Cortex	0.895413	5.94e-12	0.673844	1.52e-09	0.511256	0.00342622	0.329937	0.0292769
CNV_3_195399263_195403622	3:195399263-195403622	3	195661089	0.377847	ENSG00000242086.4	LINC00969	Brain_Cortex	0.771049	3.82e-10	0.725945	4.51e-12	0.162943	0.314778	0.616338	3.53e-05
CNV_3_195399263_195403622	3:195399263-195403622	3	195661089	0.377847	ENSG00000242086.4	LINC00969	Brain_Hippocampus	0.63639	5.98e-08	0.571389	1.56e-08	0.288933	0.0913477	0.374877	0.011685
CNV_3_195399263_195403622	3:195399263-195403622	3	195661089	0.377847	ENSG00000231464.1	AC024937.4	Esophagus_Gastroesophageal_Junction	0.442058	8.45e-06	0.404548	9.64e-06	0.22125	0.0888398	0.270195	0.0228641
CNV_3_195399263_195403622	3:195399263-195403622	3	195661089	0.377847	ENSG00000231464.1	AC024937.4	Esophagus_Mucosa	0.561334	2.45e-12	0.635827	4.46e-21	0.229214	0.00873374	0.538304	5.83e-13
CNV_3_195399263_195403622	3:195399263-195403622	3	195661089	0.377847	ENSG00000242086.4	LINC00969	Minor_Salivary_Gland	0.753721	1.12e-06	0.833038	3.07e-07	0.282797	0.149441	0.622344	0.00305114
CNV_3_195399263_195403622	3:195399263-195403622	3	195661089	0.377847	ENSG00000231464.1	AC024937.4	Nerve_Tibial	0.475882	8.82e-09	0.40781	3.82e-08	0.352118	0.000434623	0.234586	0.00626946
CNV_3_195399263_195403622	3:195399263-195403622	3	195661089	0.377847	ENSG00000231464.1	AC024937.4	Ovary	0.75724	1.83e-09	0.59737	2.92e-08	0.496026	0.00033354	0.371785	0.000942
CNV_3_195399263_195403622	3:195399263-195403622	3	195661089	0.377847	ENSG00000231464.1	AC024937.4	Prostate	0.54354	4.88e-06	0.612021	6.65e-09	0.221323	0.0900828	0.501093	3.22e-05
CNV_3_195399263_195403622	3:195399263-195403622	3	195661089	0.377847	ENSG00000231464.1	AC024937.4	Skin_Not_Sun_Exposed_Suprapubic	0.3911	7.01e-06	0.399548	4.44e-07	0.292756	0.00583815	0.234301	0.0155263
CNV_3_195399263_195403622	3:195399263-195403622	3	195661089	0.377847	ENSG00000231464.1	AC024937.4	Testis	0.695192	2.46e-12	0.572808	1.01e-09	0.523737	2.04e-05	0.256753	0.0200625
CNV_5_177217820_177221664	3:195399263-195403622	5	175469223	0.857289	ENSG00000248469.1	RP11-826N14.2	Testis	-0.812608	2.56e-08	-0.717897	8.63e-08	0.321053	0.39057	-0.989354	0.00418
CNV_7_5940936_5951376	7:5940936-5951376	7	6774135	0.155274	ENSG00000215045.4	GRID2IP	Brain_Caudate_basal_ganglia	0.513307	7.5e-05	0.370527	0.0046	0.252662	0.0524	0.304321	0.0217907
CNV_7_64551729_64554250	7:64551729-64554250	7	55803970	0.875933	ENSG00000226278.1	PSPHP1	Esophagus_Gastroesophageal_Junction	1.12839	2.43e-53	1.49219	1.53e-36	0.954173	2.55e-12	0.342316	0.0342191
CNV_7_64551729_64554250	7:64551729-64554250	7	55803970	0.875933	ENSG00000185290.3	NUPR1L	Esophagus_Mucosa	1.17163	1.38e-51	1.4111	3.81e-36	0.816485	1.54e-06	0.514339	0.0105119
CNV_7_66438701_66441000	7:66438701-66441000	7	72332773	0.656448	ENSG00000146755.6	TRIM50	Artery_Tibial	0.21153	0.00282	0.206982	0.00171199	0.0882196	0.337312	0.166643	0.0330078
CNV_8_7211500_7227500	8:7211500-7227500	8	11985833	0.45173	ENSG00000270074.1	RP11-351I21.11	Skin_Sun_Exposed_Lower_leg	0.778232	7.84e-26	0.73088	7.97e-46	0.263197	0.000385	0.591852	2.33e-22
CNV_8_7746183_7750670	8:7746183-7750670	8	11985833	0.346363	ENSG00000270074.1	RP11-351I21.11	Skin_Sun_Exposed_Lower_leg	0.778232	7.84e-26	0.661419	1.58e-35	0.416199	2.48e-08	0.467299	8.03e-16
CNV_8_7773888_7791373	8:7773888-7791373	8	12002588	0.413071	ENSG00000145002.8	FAM86B2	Artery_Aorta	0.491471	2.89e-07	0.348678	1.04e-11	0.172578	0.0930883	0.297291	4.32e-07
CNV_8_12235600_12248700	8:12235600-12248700	8	7744937	0.286417	ENSG00000215374.5	FAM66B	Artery_Coronary	-0.565102	8.47e-05	-0.000942959	0.99	-0.809413	5.8e-06	0.20131	0.0153
CNV_8_12235600_12248700	8:12235600-12248700	8	7744937	0.286417	ENSG00000225725.4	FAM66E	Brain_Cortex	0.354438	0.0248	0.334751	4.31e-05	-0.084986	0.652129	0.356507	0.000205
CNV_8_12235600_12248700	8:12235600-12248700	8	7744937	0.286417	ENSG00000215374.5	FAM66B	Heart_Atrial_Appendage	-0.415467	2.5e-05	-0.0290067	0.599451	-0.568148	1.37e-05	0.146949	0.0262668
CNV_8_12235600_12248700	8:12235600-12248700	8	7744937	0.286417	ENSG00000215356.3	ZNF705B	Testis	1.02919	9.95e-22	0.479562	3.11e-12	0.852612	2.61e-12	0.19779	0.00295659
CNV_12_131792472_131796941	12:131792472-131796941	12	132163328	0.883884	ENSG00000256424.1	RP11-495K9.7	Testis	0.920412	2.18e-17	-0.910329	6.08e-18	0.398823	0.123772	-0.548742	0.0304485
CNV_16_16629916_16637000	16:16629916-16637000	16	18776381	0.266804	ENSG00000185164.10	NOMO2	Brain_Amygdala	1.3856	4.59e-07	0.879065	3.15e-06	0.916642	0.00678768	0.468595	0.0346
CNV_16_16629916_16637000	16:16629916-16637000	16	18776381	0.266804	ENSG00000185164.10	NOMO2	Brain_Cerebellar_Hemisphere	1.4531	3.77e-10	0.92431	1.26e-11	0.562155	0.0327811	0.711459	1.03e-05
CNV_16_16629916_16637000	16:16629916-16637000	16	18776381	0.266804	ENSG00000185164.10	NOMO2	Brain_Cortex	1.03972	1.36e-05	0.859149	2.02e-07	0.499682	0.0702907	0.651967	0.000842826
CNV_16_16629916_16637000	16:16629916-16637000	16	18776381	0.266804	ENSG00000185164.10	NOMO2	Heart_Atrial_Appendage	0.631095	1.18e-05	0.571332	3.5e-08	0.166861	0.379647	0.486269	0.000560555
CNV_16_16629916_16637000	16:16629916-16637000	16	18776381	0.266804	ENSG00000256340.4	ABCC6P1	Liver	0.790225	2.46e-07	0.484052	1.07e-06	0.439923	0.0115407	0.310543	0.0067
CNV_16_18615000_18635104	16:18615000-18635104	16	18776381	0.120215	ENSG00000185164.10	NOMO2	Brain_Cerebellar_Hemisphere	1.4531	3.77e-10	0.662676	1.03e-08	0.976602	2.36e-05	0.452456	4.81e-05
CNV_16_18615000_18635104	16:18615000-18635104	16	18776381	0.120215	ENSG00000185164.10	NOMO2	Brain_Cortex	1.03972	1.36e-05	0.60164	3.71e-05	0.729925	0.00535972	0.376574	0.017469
CNV_16_18615000_18635104	16:18615000-18635104	16	18776381	0.120215	ENSG00000185164.10	NOMO2	Heart_Atrial_Appendage	0.631095	1.18e-05	0.376515	1.58e-05	0.428446	0.00773884	0.245886	0.0116
CNV_17_16656700_16709271	17:16656700-16709271	17	18477409	0.984235	ENSG00000233327.6	USP32P2	Brain_Hippocampus	-1.02191	1.43e-17	-1.0471	3.64e-19	0.400258	0.513	-1.44312	0.0203
CNV_17_16656700_16709271	17:16656700-16709271	17	18477409	0.984235	ENSG00000273018.1	CTD-2303H24.2	Brain_Hippocampus	-0.918279	9.75e-15	-0.942019	2.81e-16	0.774722	0.219202	-1.70852	0.00782652
CNV_17_16656700_16709271	17:16656700-16709271	17	18477409	0.984235	ENSG00000233327.6	USP32P2	Brain_Hypothalamus	-1.09736	9.25e-16	-1.11912	3.6e-17	0.440444	0.498501	-1.55059	0.0183338
CNV_17_16710600_16725700	17:16710600-16725700	17	18477409	0.737738	ENSG00000186831.7	KRT17P2	Brain_Cerebellar_Hemisphere	-0.754555	1.63e-14	-0.620081	2.78e-14	-0.455824	0.0049388	-0.294006	0.0267941
CNV_17_16710600_16725700	17:16710600-16725700	17	18477409	0.737738	ENSG00000233327.6	USP32P2	Brain_Frontal_Cortex_BA9	-1.06011	1.49e-25	-0.857252	4.04e-22	-0.740257	2.66e-07	-0.311844	0.00642093
CNV_17_16710600_16725700	17:16710600-16725700	17	18477409	0.737738	ENSG00000273018.1	CTD-2303H24.2	Brain_Frontal_Cortex_BA9	-0.864971	6.43e-18	-0.729212	4.5e-18	-0.496206	0.00120299	-0.363615	0.00470387
CNV_17_16710600_16725700	17:16710600-16725700	17	18477409	0.737738	ENSG00000186831.7	KRT17P2	Brain_Hippocampus	-0.316012	0.012	-0.39854	0.000259	0.194627	0.421286	-0.54554	0.0111171
CNV_17_16710600_16725700	17:16710600-16725700	17	18477409	0.737738	ENSG00000233327.6	USP32P2	Brain_Hippocampus	-1.02191	1.43e-17	-0.868207	1.79e-16	-0.658174	0.000366503	-0.371092	0.0180624
CNV_17_16710600_16725700	17:16710600-16725700	17	18477409	0.737738	ENSG00000171916.12	LGALS9C	Lung	-0.494662	1.12e-17	-0.375673	9.37e-16	-0.29272	0.00453059	-0.172561	0.0388604
CNV_17_16710600_16725700	17:16710600-16725700	17	18477409	0.737738	ENSG00000233327.6	USP32P2	Muscle_Skeletal	-1.00823	2.3e-72	-0.740545	4.27e-55	-0.829807	3.63e-21	-0.162642	0.0155356
CNV_17_16710600_16725700	17:16710600-16725700	17	18477409	0.737738	ENSG00000273018.1	CTD-2303H24.2	Muscle_Skeletal	-1.04194	2.23e-71	-0.77699	1.28e-56	-0.82154	1.55e-19	-0.204845	0.00344449
CNV_17_16710600_16725700	17:16710600-16725700	17	18477409	0.737738	ENSG00000171916.12	LGALS9C	Testis	-1.01199	1.27e-27	-0.747889	3.2e-23	-0.728194	2.3e-07	-0.267296	0.0127476
CNV_17_16710600_16725700	17:16710600-16725700	17	18477409	0.737738	ENSG00000214856.7	KRT16P1	Testis	-0.94555	1.66e-26	-0.721302	5.97e-24	-0.612367	4.86e-06	-0.317152	0.00222968
CNV_17_16710600_16725700	17:16710600-16725700	17	18477409	0.737738	ENSG00000229526.2	KRT16P4	Testis	-0.769358	9.53e-15	-0.664038	6.62e-18	-0.230686	0.14043	-0.511789	5.22e-05
CNV_17_16744849_16747500	17:16744849-16747500	17	18477409	0.751881	ENSG00000220161.4	RP1-37N7.3	Artery_Aorta	0.393434	5.56e-06	0.228984	0.00341	0.767618	4.5e-05	-0.357027	0.0250921
CNV_17_16744849_16747500	17:16744849-16747500	17	18477409	0.751881	ENSG00000186831.7	KRT17P2	Brain_Cerebellar_Hemisphere	-0.754555	1.63e-14	-0.663294	1.49e-13	-0.421332	0.0122069	-0.334721	0.025427
CNV_17_16744849_16747500	17:16744849-16747500	17	18477409	0.751881	ENSG00000233327.6	USP32P2	Brain_Frontal_Cortex_BA9	-1.06011	1.49e-25	-0.959333	1.38e-22	-0.700691	6.87e-06	-0.376583	0.00663854
CNV_17_16744849_16747500	17:16744849-16747500	17	18477409	0.751881	ENSG00000273018.1	CTD-2303H24.2	Brain_Frontal_Cortex_BA9	-0.864971	6.43e-18	-0.782244	3.19e-16	-0.555907	0.00158	-0.319908	0.0462774
CNV_17_16744849_16747500	17:16744849-16747500	17	18477409	0.751881	ENSG00000171916.12	LGALS9C	Testis	-1.01199	1.27e-27	-0.775376	3.36e-23	-0.701601	3.64e-07	-0.289931	0.0084885
CNV_17_16744849_16747500	17:16744849-16747500	17	18477409	0.751881	ENSG00000214856.7	KRT16P1	Testis	-0.94555	1.66e-26	-0.767147	2.24e-23	-0.605839	1.01e-05	-0.34796	0.00179029
CNV_17_16744849_16747500	17:16744849-16747500	17	18477409	0.751881	ENSG00000229526.2	KRT16P4	Testis	-0.769358	9.53e-15	-0.613401	6.02e-13	-0.381043	0.0254621	-0.349753	0.0133
CNV_17_18624874_18633247	17:18624874-18633247	17	15525044	0.427904	ENSG00000230897.1	RPS18P12	Cells_Transformed_fibroblasts	-0.124766	0.0128	-0.237514	0.000268	-0.0625881	0.226583	-0.21344	0.0017026
CNV_17_18624874_18633247	17:18624874-18633247	17	15525044	0.427904	ENSG00000223878.1	AC005517.3	Esophagus_Muscularis	-0.222621	3.82e-05	-0.370965	6.01e-09	-0.114515	0.0374121	-0.321186	2.07e-06
CNV_17_43655745_43662300	17:43655745-43662300	17	44410368	0.617565	ENSG00000228696.4	ARL17B	Adipose_Visceral_Omentum	-0.608529	7.04e-12	-0.0778818	0.179	-1.38479	2.64e-24	0.640646	7.6e-15
CNV_17_43655745_43662300	17:43655745-43662300	17	44410368	0.617565	ENSG00000266918.1	RP11-798G7.8	Adipose_Visceral_Omentum	0.574458	1.56e-10	0.517332	3.24e-21	-0.122309	0.3459	0.580795	3.77e-11
CNV_17_43655745_43662300	17:43655745-43662300	17	44410368	0.617565	ENSG00000120071.8	KANSL1	Adrenal_Gland	0.46318	1.86e-05	0.346978	2.22e-06	0.14162	0.386	0.288204	0.0115982
CNV_17_43655745_43662300	17:43655745-43662300	17	44410368	0.617565	ENSG00000228696.4	ARL17B	Adrenal_Gland	-1.03694	2.9e-17	-0.436028	3.68e-06	-1.3577	1.93e-13	0.303918	0.00680671
CNV_17_43655745_43662300	17:43655745-43662300	17	44410368	0.617565	ENSG00000266918.1	RP11-798G7.8	Adrenal_Gland	0.568228	3.43e-06	0.488724	2.51e-09	0.0997443	0.579	0.44145	0.000535279
CNV_17_43655745_43662300	17:43655745-43662300	17	44410368	0.617565	ENSG00000228696.4	ARL17B	Artery_Aorta	-0.69831	2.57e-10	-0.101647	0.191	-1.39326	3.24e-19	0.618891	3.71e-10
CNV_17_43655745_43662300	17:43655745-43662300	17	44410368	0.617565	ENSG00000228696.4	ARL17B	Artery_Coronary	-0.900114	1.13e-10	-0.187508	0.0384406	-1.49218	8.62e-15	0.537257	5.97e-07
CNV_17_43655745_43662300	17:43655745-43662300	17	44410368	0.617565	ENSG00000228696.4	ARL17B	Brain_Amygdala	-0.946717	6.57e-06	-0.140177	0.299	-1.65618	1e-08	0.52409	0.000379
CNV_17_43655745_43662300	17:43655745-43662300	17	44410368	0.617565	ENSG00000228696.4	ARL17B	Brain_Caudate_basal_ganglia	-1.17663	4e-20	-0.506487	1.04e-07	-1.50291	5.02e-15	0.290364	0.00685998
CNV_17_43655745_43662300	17:43655745-43662300	17	44410368	0.617565	ENSG00000266918.1	RP11-798G7.8	Brain_Caudate_basal_ganglia	0.725217	7.59e-08	0.480846	2.21e-08	0.376003	0.0604	0.30438	0.0196541
CNV_17_43655745_43662300	17:43655745-43662300	17	44410368	0.617565	ENSG00000073969.14	NSF	Brain_Cerebellum	-0.251534	6.41e-07	-0.169242	6.36e-07	-0.127864	0.104499	-0.102313	0.0496
CNV_17_43655745_43662300	17:43655745-43662300	17	44410368	0.617565	ENSG00000228696.4	ARL17B	Brain_Cortex	-1.05959	1.87e-13	-0.378188	9.44e-05	-1.43554	7.85e-11	0.357641	0.00467
CNV_17_43655745_43662300	17:43655745-43662300	17	44410368	0.617565	ENSG00000228696.4	ARL17B	Brain_Frontal_Cortex_BA9	-1.10506	5.16e-13	-0.351448	0.000968884	-1.53664	9.08e-13	0.384997	0.00107
CNV_17_43655745_43662300	17:43655745-43662300	17	44410368	0.617565	ENSG00000260075.1	NSFP1	Brain_Frontal_Cortex_BA9	-1.06814	1.37e-16	-0.581686	4.02e-13	-0.653036	2.22e-05	-0.279721	0.00319573
CNV_17_43655745_43662300	17:43655745-43662300	17	44410368	0.617565	ENSG00000228696.4	ARL17B	Brain_Nucleus_accumbens_basal_ganglia	-1.13962	2.22e-13	-0.372389	0.000224495	-1.4693	4.38e-11	0.267893	0.0200469
CNV_17_43655745_43662300	17:43655745-43662300	17	44410368	0.617565	ENSG00000228696.4	ARL17B	Brain_Putamen_basal_ganglia	-0.998624	4.48e-10	-0.354422	0.000419792	-1.3514	2.73e-09	0.257739	0.0323944
CNV_17_43655745_43662300	17:43655745-43662300	17	44410368	0.617565	ENSG00000266918.1	RP11-798G7.8	Brain_Putamen_basal_ganglia	0.838329	2.56e-07	0.608226	7.32e-11	0.347695	0.0995656	0.450726	0.000476213
CNV_17_43655745_43662300	17:43655745-43662300	17	44410368	0.617565	ENSG00000228696.4	ARL17B	Cells_Transformed_fibroblasts	-0.790683	1.08e-16	-0.315887	7.72e-06	-1.03454	1.61e-11	0.227769	0.0200109
CNV_17_43655745_43662300	17:43655745-43662300	17	44410368	0.617565	ENSG00000228696.4	ARL17B	Colon_Sigmoid	-0.670362	5.82e-09	-0.0907372	0.234	-1.7003	1.82e-22	0.84448	3.19e-15
CNV_17_43655745_43662300	17:43655745-43662300	17	44410368	0.617565	ENSG00000266918.1	RP11-798G7.8	Colon_Sigmoid	0.663921	2.57e-09	0.519863	4.09e-14	-0.0898436	0.592	0.569279	9.48e-07
CNV_17_43655745_43662300	17:43655745-43662300	17	44410368	0.617565	ENSG00000228696.4	ARL17B	Colon_Transverse	-0.620723	2.62e-09	-0.0774384	0.253	-1.18813	2.78e-16	0.495478	1.83e-08
CNV_17_43655745_43662300	17:43655745-43662300	17	44410368	0.617565	ENSG00000228696.4	ARL17B	Esophagus_Gastroesophageal_Junction	-0.7211	5.02e-11	-0.111908	0.164497	-1.58274	8.64e-21	0.790302	9.5e-13
CNV_17_43655745_43662300	17:43655745-43662300	17	44410368	0.617565	ENSG00000266918.1	RP11-798G7.8	Esophagus_Gastroesophageal_Junction	0.695678	1.54e-10	0.568949	1.48e-14	0.187525	0.247	0.462055	7.59e-05
CNV_17_43655745_43662300	17:43655745-43662300	17	44410368	0.617565	ENSG00000228696.4	ARL17B	Esophagus_Mucosa	-0.739982	1.09e-16	-0.0865492	0.181	-1.44387	5.38e-31	0.621754	3.28e-16
CNV_17_43655745_43662300	17:43655745-43662300	17	44410368	0.617565	ENSG00000228696.4	ARL17B	Esophagus_Muscularis	-0.741491	2.07e-12	-0.047641	0.47073	-1.46924	1.28e-27	0.643233	1.35e-15
CNV_17_43655745_43662300	17:43655745-43662300	17	44410368	0.617565	ENSG00000228696.4	ARL17B	Heart_Atrial_Appendage	-0.566027	1.48e-07	-0.03579	0.608387	-1.21968	7.12e-13	0.617235	1.25e-08
CNV_17_43655745_43662300	17:43655745-43662300	17	44410368	0.617565	ENSG00000228696.4	ARL17B	Liver	-0.881491	1.69e-09	-0.209078	0.019898	-1.40122	5.82e-10	0.434182	0.000298
CNV_17_43655745_43662300	17:43655745-43662300	17	44410368	0.617565	ENSG00000073969.14	NSF	Lung	-0.0819666	0.00377	-0.0719751	7.54e-05	-0.0280835	0.509	-0.0585886	0.0295193
CNV_17_43655745_43662300	17:43655745-43662300	17	44410368	0.617565	ENSG00000266918.1	RP11-798G7.8	Minor_Salivary_Gland	0.727556	0.000154207	0.652672	1.98e-09	-0.167568	0.5042	0.736068	1.48e-05
CNV_17_43655745_43662300	17:43655745-43662300	17	44410368	0.617565	ENSG00000228696.4	ARL17B	Muscle_Skeletal	-0.761482	3.95e-22	-0.101659	0.0569	-1.59152	3.53e-46	0.708168	5.36e-26
CNV_17_43655745_43662300	17:43655745-43662300	17	44410368	0.617565	ENSG00000228696.4	ARL17B	Pancreas	-1.00768	1.03e-17	-0.287308	0.00169519	-1.48611	3.88e-21	0.536712	1.78e-07
CNV_17_43655745_43662300	17:43655745-43662300	17	44410368	0.617565	ENSG00000228696.4	ARL17B	Pituitary	-0.96927	1.97e-15	-0.345107	0.00038984	-1.6883	9.8e-21	0.627811	5.67e-09
CNV_17_43655745_43662300	17:43655745-43662300	17	44410368	0.617565	ENSG00000228696.4	ARL17B	Prostate	-0.991517	7.29e-10	-0.133923	0.217	-1.78398	2.18e-15	0.739638	1.52e-08
CNV_17_43655745_43662300	17:43655745-43662300	17	44410368	0.617565	ENSG00000185829.11	ARL17A	Skin_Not_Sun_Exposed_Suprapubic	0.867785	1.41e-25	0.699657	2.18e-52	0.115639	0.162	0.643716	1.38e-26
CNV_17_43655745_43662300	17:43655745-43662300	17	44410368	0.617565	ENSG00000185829.11	ARL17A	Skin_Sun_Exposed_Lower_leg	0.813923	8.97e-28	0.683003	1.95e-50	0.0365196	0.667	0.667098	1.26e-25
CNV_17_43655745_43662300	17:43655745-43662300	17	44410368	0.617565	ENSG00000232300.1	FAM215B	Skin_Sun_Exposed_Lower_leg	0.653882	2.39e-15	0.441774	5.49e-16	0.303716	0.00982269	0.280976	0.000432
CNV_17_43655745_43662300	17:43655745-43662300	17	44410368	0.617565	ENSG00000185829.11	ARL17A	Small_Intestine_Terminal_Ileum	0.725767	8.05e-07	0.581258	3.26e-11	0.0348188	0.862991	0.561712	9.12e-05
CNV_17_43655745_43662300	17:43655745-43662300	17	44410368	0.617565	ENSG00000228696.4	ARL17B	Spleen	-1.13089	3.47e-17	-0.362362	0.000359	-1.6971	2.05e-19	0.585395	2.25e-07
CNV_17_43655745_43662300	17:43655745-43662300	17	44410368	0.617565	ENSG00000228696.4	ARL17B	Stomach	-0.688127	2.08e-09	-0.0799544	0.304	-1.52362	9.52e-20	0.763702	1.66e-12
CNV_17_43655745_43662300	17:43655745-43662300	17	44410368	0.617565	ENSG00000228696.4	ARL17B	Thyroid	-0.928113	9.9e-29	-0.223741	0.000291382	-1.58669	9.31e-40	0.588869	2.58e-16
CNV_17_43655745_43662300	17:43655745-43662300	17	44410368	0.617565	ENSG00000266918.1	RP11-798G7.8	Thyroid	0.690073	3.74e-17	0.610042	2.69e-32	-0.018279	0.86	0.616867	1.35e-16
CNV_17_62915465_62918489	17:62915465-62918489	17	44410368	0.661952	ENSG00000228696.4	ARL17B	Adipose_Visceral_Omentum	-0.608529	7.04e-12	-0.0866489	0.0918726	-1.47019	1.8e-22	0.561413	7.6e-14
CNV_17_62915465_62918489	17:62915465-62918489	17	44410368	0.661952	ENSG00000266918.1	RP11-798G7.8	Adipose_Visceral_Omentum	0.574458	1.56e-10	0.373251	7.32e-15	-0.291104	0.0472997	0.50157	1.02e-09
CNV_17_62915465_62918489	17:62915465-62918489	17	44410368	0.661952	ENSG00000120071.8	KANSL1	Adrenal_Gland	0.46318	1.86e-05	0.305787	7.77e-06	0.120283	0.527	0.2691	0.0177
CNV_17_62915465_62918489	17:62915465-62918489	17	44410368	0.661952	ENSG00000228696.4	ARL17B	Adrenal_Gland	-1.03694	2.9e-17	-0.412276	1.25e-05	-1.59225	1.91e-12	0.364523	0.00166
CNV_17_62915465_62918489	17:62915465-62918489	17	44410368	0.661952	ENSG00000266918.1	RP11-798G7.8	Adrenal_Gland	0.568228	3.43e-06	0.414872	1.81e-08	-0.408284	0.0398	0.617501	7.39e-07
CNV_17_62915465_62918489	17:62915465-62918489	17	44410368	0.661952	ENSG00000228696.4	ARL17B	Artery_Aorta	-0.69831	2.57e-10	-0.101608	0.171	-1.70262	1.31e-19	0.667123	1.91e-11
CNV_17_62915465_62918489	17:62915465-62918489	17	44410368	0.661952	ENSG00000228696.4	ARL17B	Artery_Coronary	-0.900114	1.13e-10	-0.28204	0.00238	-1.69277	4.23e-15	0.50151	2.35e-06
CNV_17_62915465_62918489	17:62915465-62918489	17	44410368	0.661952	ENSG00000228696.4	ARL17B	Brain_Amygdala	-0.946717	6.57e-06	-0.1319	0.371062	-1.9367	4.37e-07	0.655026	0.000347
CNV_17_62915465_62918489	17:62915465-62918489	17	44410368	0.661952	ENSG00000228696.4	ARL17B	Brain_Anterior_cingulate_cortex_BA24	-0.971929	2.08e-09	-0.31313	0.00595299	-1.64048	6.75e-09	0.436463	0.0022713
CNV_17_62915465_62918489	17:62915465-62918489	17	44410368	0.661952	ENSG00000228696.4	ARL17B	Brain_Caudate_basal_ganglia	-1.17663	4e-20	-0.356946	9.47e-05	-1.83831	1.52e-17	0.528127	3.82e-07
CNV_17_62915465_62918489	17:62915465-62918489	17	44410368	0.661952	ENSG00000266918.1	RP11-798G7.8	Brain_Caudate_basal_ganglia	0.725217	7.59e-08	0.462933	1.3e-09	0.115034	0.587	0.41993	0.000766349
CNV_17_62915465_62918489	17:62915465-62918489	17	44410368	0.661952	ENSG00000073969.14	NSF	Brain_Cerebellum	-0.251534	6.41e-07	-0.138819	1.93e-05	-0.0558374	0.552	-0.111946	0.0428
CNV_17_62915465_62918489	17:62915465-62918489	17	44410368	0.661952	ENSG00000228696.4	ARL17B	Brain_Cortex	-1.05959	1.87e-13	-0.26583	0.00262	-1.8203	1.64e-11	0.551066	1.6e-05
CNV_17_62915465_62918489	17:62915465-62918489	17	44410368	0.661952	ENSG00000228696.4	ARL17B	Brain_Frontal_Cortex_BA9	-1.10506	5.16e-13	-0.455515	0.000199833	-1.72959	8.09e-10	0.332139	0.0194
CNV_17_62915465_62918489	17:62915465-62918489	17	44410368	0.661952	ENSG00000228696.4	ARL17B	Brain_Hippocampus	-1.09614	2.16e-09	-0.367162	0.0031	-1.77278	1.88e-07	0.438528	0.00999901
CNV_17_62915465_62918489	17:62915465-62918489	17	44410368	0.661952	ENSG00000228696.4	ARL17B	Brain_Nucleus_accumbens_basal_ganglia	-1.13962	2.22e-13	-0.309528	0.00367697	-1.76465	2.1e-10	0.459125	0.000559685
CNV_17_62915465_62918489	17:62915465-62918489	17	44410368	0.661952	ENSG00000228696.4	ARL17B	Brain_Putamen_basal_ganglia	-0.998624	4.48e-10	-0.300383	0.0012401	-1.43384	1.22e-07	0.299991	0.0166986
CNV_17_62915465_62918489	17:62915465-62918489	17	44410368	0.661952	ENSG00000266918.1	RP11-798G7.8	Brain_Putamen_basal_ganglia	0.838329	2.56e-07	0.587919	5.98e-13	0.352207	0.106415	0.440443	0.000177668
CNV_17_62915465_62918489	17:62915465-62918489	17	44410368	0.661952	ENSG00000176681.10	LRRC37A	Cells_EBV-transformed_lymphocytes	-0.926522	1.72e-09	-0.332481	0.00065004	-1.49925	2.75e-07	0.357126	0.0138863
CNV_17_62915465_62918489	17:62915465-62918489	17	44410368	0.661952	ENSG00000228696.4	ARL17B	Cells_Transformed_fibroblasts	-0.790683	1.08e-16	-0.222911	0.000731	-1.41222	7.07e-16	0.419381	5.35e-06
CNV_17_62915465_62918489	17:62915465-62918489	17	44410368	0.661952	ENSG00000228696.4	ARL17B	Colon_Sigmoid	-0.670362	5.82e-09	-0.0999843	0.174311	-1.88035	4.16e-19	0.759973	5.5e-13
CNV_17_62915465_62918489	17:62915465-62918489	17	44410368	0.661952	ENSG00000266918.1	RP11-798G7.8	Colon_Sigmoid	0.663921	2.57e-09	0.423856	1.51e-12	-0.180233	0.322138	0.506283	1.25e-06
CNV_17_62915465_62918489	17:62915465-62918489	17	44410368	0.661952	ENSG00000228696.4	ARL17B	Colon_Transverse	-0.620723	2.62e-09	-0.057049	0.338277	-1.49321	1.75e-18	0.571478	7.43e-12
CNV_17_62915465_62918489	17:62915465-62918489	17	44410368	0.661952	ENSG00000228696.4	ARL17B	Esophagus_Gastroesophageal_Junction	-0.7211	5.02e-11	-0.182048	0.00703637	-1.95338	1.42e-19	0.756669	4.51e-12
CNV_17_62915465_62918489	17:62915465-62918489	17	44410368	0.661952	ENSG00000266918.1	RP11-798G7.8	Esophagus_Gastroesophageal_Junction	0.695678	1.54e-10	0.451279	1.9e-14	-0.180068	0.36253	0.537813	2.14e-06
CNV_17_62915465_62918489	17:62915465-62918489	17	44410368	0.661952	ENSG00000228696.4	ARL17B	Esophagus_Mucosa	-0.739982	1.09e-16	-0.132642	0.0319263	-1.52729	6.25e-26	0.517869	2.57e-12
CNV_17_62915465_62918489	17:62915465-62918489	17	44410368	0.661952	ENSG00000228696.4	ARL17B	Esophagus_Muscularis	-0.741491	2.07e-12	-0.0967226	0.12923	-1.6875	3.8e-24	0.640136	9.56e-14
CNV_17_62915465_62918489	17:62915465-62918489	17	44410368	0.661952	ENSG00000228696.4	ARL17B	Heart_Atrial_Appendage	-0.566027	1.48e-07	-0.0394637	0.539049	-1.59273	3.6e-15	0.685391	5.74e-11
CNV_17_62915465_62918489	17:62915465-62918489	17	44410368	0.661952	ENSG00000228696.4	ARL17B	Liver	-0.881491	1.69e-09	-0.268073	0.00158726	-1.31177	6.2e-06	0.275634	0.0384961
CNV_17_62915465_62918489	17:62915465-62918489	17	44410368	0.661952	ENSG00000073969.14	NSF	Lung	-0.0819666	0.00376642	-0.0583946	0.000705624	-0.00785901	0.879514	-0.0555257	0.0440669
CNV_17_62915465_62918489	17:62915465-62918489	17	44410368	0.661952	ENSG00000266918.1	RP11-798G7.8	Minor_Salivary_Gland	0.727556	0.000154	0.552266	7.39e-07	-0.301708	0.39425	0.690438	0.00063588
CNV_17_62915465_62918489	17:62915465-62918489	17	44410368	0.661952	ENSG00000228696.4	ARL17B	Muscle_Skeletal	-0.761482	3.95e-22	-0.197931	4.76e-05	-1.46525	4.36e-29	0.456211	7.58e-12
CNV_17_62915465_62918489	17:62915465-62918489	17	44410368	0.661952	ENSG00000228696.4	ARL17B	Pancreas	-1.00768	1.03e-17	-0.31744	6.54e-05	-1.62031	4.44e-18	0.471028	1.96e-06
CNV_17_62915465_62918489	17:62915465-62918489	17	44410368	0.661952	ENSG00000228696.4	ARL17B	Pituitary	-0.96927	1.97e-15	-0.314202	0.000344886	-1.61024	2.94e-10	0.435906	0.000349024
CNV_17_62915465_62918489	17:62915465-62918489	17	44410368	0.661952	ENSG00000228696.4	ARL17B	Prostate	-0.991517	7.29e-10	-0.179247	0.0780196	-1.71646	5.06e-12	0.544977	8.96e-06
CNV_17_62915465_62918489	17:62915465-62918489	17	44410368	0.661952	ENSG00000185829.11	ARL17A	Skin_Not_Sun_Exposed_Suprapubic	0.867785	1.41e-25	0.603155	3.14e-40	-0.0958437	0.349766	0.647993	1.16e-21
CNV_17_62915465_62918489	17:62915465-62918489	17	44410368	0.661952	ENSG00000185829.11	ARL17A	Skin_Sun_Exposed_Lower_leg	0.813923	8.97e-28	0.555359	4.16e-45	-0.253896	0.0067	0.674156	2.55e-28
CNV_17_62915465_62918489	17:62915465-62918489	17	44410368	0.661952	ENSG00000232300.1	FAM215B	Skin_Sun_Exposed_Lower_leg	0.653882	2.39e-15	0.383349	6.85e-15	0.210973	0.127906	0.278595	0.000469906
CNV_17_62915465_62918489	17:62915465-62918489	17	44410368	0.661952	ENSG00000185829.11	ARL17A	Small_Intestine_Terminal_Ileum	0.725767	8.05e-07	0.479293	3.07e-13	-0.675998	0.00486377	0.776332	4.15e-09
CNV_17_62915465_62918489	17:62915465-62918489	17	44410368	0.661952	ENSG00000228696.4	ARL17B	Spleen	-1.13089	3.47e-17	-0.312901	0.000142	-1.89345	1.09e-18	0.561799	3.22e-08
CNV_17_62915465_62918489	17:62915465-62918489	17	44410368	0.661952	ENSG00000228696.4	ARL17B	Stomach	-0.688127	2.08e-09	-0.104632	0.132917	-1.64853	4.69e-19	0.631454	2.39e-11
CNV_17_62915465_62918489	17:62915465-62918489	17	44410368	0.661952	ENSG00000176681.10	LRRC37A	Testis	-1.21252	1.26e-37	-0.457601	1.98e-11	-1.39392	1.02e-19	0.15459	0.0297036
CNV_17_62915465_62918489	17:62915465-62918489	17	44410368	0.661952	ENSG00000228696.4	ARL17B	Thyroid	-0.928113	9.9e-29	-0.301269	2.77e-07	-1.63525	1.29e-29	0.445093	1.26e-09
CNV_17_62915465_62918489	17:62915465-62918489	17	44410368	0.661952	ENSG00000266918.1	RP11-798G7.8	Thyroid	0.690073	3.74e-17	0.535322	9.97e-31	-0.386029	0.000777366	0.709061	1.53e-22
